# How to map a plantain: phylogeny of the diverse *Plantagineae* (Lamiales)

**DOI:** 10.1101/2020.07.31.230813

**Authors:** Alexey Shipunov, José Luis Fernández A., Gustavo Hassemer, Sean Alp, Hye Ji Lee, Kyle Pay

## Abstract

The tribe *Plantagineae* (Lamiales) is a group of plants with worldwide distribution, notorious for its complicated taxonomy, still unresolved natural history, and a trend of morphologic reduction and simplification. This tribe includes the plantains (*Plantago*), the small aquatic *Littorella*, and the northern Andean shrubs *Aragoa*. Some *Plantago* lineages exhibit remarkably high diversification rates, which further adds to the complicated classification, and the worldwide distribution of these plants raises numerous questions related to vicariance and dispersal. In this work, we present the broadest phylogeny of the group to date and discuss the evolutionary, morphological, and biogeographical implications of our phylogenetic results, including the description of two new species from the Americas.
