## Supplementary Tables and Figures for "How to map a plantain: phylogeny of the diverse *Plantagineae* (Lamiales)": 02_plantagineae_vouchers.xls

### Sheet: plantagineae_table.txt
TAXON	SAMPLE ID	VOUCHER	REGION	FRAGMENT
Plantago maxima	k1325	Takacs 8723 (DE)	Hungary	trnL-F
Plantago arborescens	P-0000	Field collected, photo in supp. mat.	Cultivated	trnL-F
Plantago media stepposa	P-0001	Demidova s.n. (MW)	Urals	ITS
Plantago krascheninnikovii	P-0002	Shipunov 59-9 (MW)	Urals	ITS
Plantago krascheninnikovii	P-0003	Shipunov 59-9 (MW)	Urals	ITS
Plantago krascheninnikovii	P-0004	Shipunov 59-9 (MW)	Urals	ITS, trnL-F
Plantago arachnoidea	P-0008	Gubanov 2662a (MW)	Mongolia	ITS, trnL-F
Plantago komarovii	P-0009	Petelin 99-546 (MW)	Mongolia	ITS, trnL-F
Plantago canescens	P-0011	Pospelov 07-1021 (MW)	Siberia	ITS
Plantago griffithii	P-0012	Pimenov 155 (MW)	Uzbekistan	ITS
Plantago lagocephala	P-0013	Koczkareva s.n. (MW)	Tajikistan	ITS, trnL-F
Plantago loeflingii	P-0014	Schukina s.n. (MW)	Tajikistan	ITS, trnL-F
Plantago minuta	P-0015	Karelin 1856 (MW)	Central Asia	ITS, trnL-F
Plantago minuta	P-0016	Sukhorukov s.n. (MW)	Kazakhstan	ITS
Plantago polysperma	P-0017	Berg s.n. (MW)	Central Asia	ITS
Plantago griffithii	P-0019	Gubanov 730 (MW)	Afghanistan	ITS
Plantago afra	P-0020	Zakirov 401 (MW)	Iraq	ITS
Plantago altissima	P-0021	Beguinot s.n. (MW)	Italy	ITS
Plantago subulata	P-0023	Anonymous s.n. (MW)	Bulgaria	ITS
Plantago monosperma	P-0024	Ghaspin 22863 (MW)	Spain	ITS, trnL-F
Plantago schwarzenbergiana	P-0025	Grigore s.n. (MW)	Romania	ITS, trnL-F
Plantago pusilla	P-0100*	Cusick 36 (NY)	Indiana	ITS, trnL-F
Plantago firma	P-0101*	Howell 19500 (NY)	California	ITS
Plantago alismatifolia	P-0102*	Rzedowski 36273 (NY)	Mexico	ITS, trnL-F
Plantago australis	P-0103*	Matuda 19235 (NY)	Mexico	ITS, trnL-F
Plantago nivea	P-0105*	Denton 1778 (NY)	Guatemala	ITS
Plantago tolucensis	P-0106*	Anderson 4991 (NY)	Mexico	ITS, trnL-F
Plantago tubulosa	P-0107*	Beaman 2822 (NY)	Mexico	ITS, trnL-F
Plantago argentina	P-0108*	Hawkes 3790 (NY)	Argentina	ITS, trnL-F
Plantago barbata	P-0110*	Bonifacio 4262 (NY-1680430)	Chile	ITS, trnL-F
Plantago berroi	P-0111*	Ventania 213 (NY)	Argentina	ITS, trnL-F
Plantago bismarckii	P-0112*	Hermann s.n. (NY)	Argentina	ITS, trnL-F
Plantago brasiliensis	P-0113*	Gazzaniga s.n. (NY)	Argentina	ITS, trnL-F
Plantago dielsiana	P-0116*	Hjerting 3030 (NY)	Argentina	ITS, trnL-F
Plantago hispidula	P-0118*	Landrum 7524 (NY)	Chile	ITS, trnL-F
Plantago grandiflora	P-0119*	Bridget s.n. (NY)	Chile	ITS
Plantago jujuyensis	P-0122*	Hawkes 3786 (NY)	Argentina	ITS, trnL-F
Plantago limensis	P-0124*	FLSP 0417 (NY)	Peru	ITS, trnL-F
Plantago linearis	P-0125*	Luteyn 14440 (NY)	Ecuador	ITS, trnL-F
Plantago orbignyana	P-0128*	Leiva 370 (NY)	Peru	ITS, trnL-F
Plantago pachyneura	P-0129	Rose 19209 (NY)	Chile	ITS, trnL-F
Plantago penantha	P-0130*	Alvarez 196 (NY)	Argentina	trnL-F
Plantago rigida	P-0132	Ollgaard 10114 (NY)	Ecuador	ITS
Plantago tomentosa	P-0135*	Gutierrez 1239 (NY)	Bolivia	ITS
Plantago turficola	P-0137*	Smith 14232 (NY-00423646)	Brazil	ITS, trnL-F
Plantago firma	P-0138*	Rose 19212 (NY)	Chile	ITS, trnL-F
Plantago altissima	P-0140*	Barta 2003-441 (NY)	Austria	ITS, trnL-F
Plantago argentea	P-0141*	Charpin 8292 (NY)	France	ITS
Plantago atrata	P-0142*	Patino 272 (NY)	Spain	ITS, trnL-F
Plantago monosperma	P-0145*	Anonymous 376 (NY)	Spain	ITS
Plantago media stepposa	P-0147*	Dubovyk s.n. (NY)	Ukraine	ITS, trnL-F
Plantago major himalaica	P-0153*	Stewart 21871 (NY)	Kashmir	ITS, trnL-F
Plantago australis hirtella	P-0158b	Wasum 8018 (NY-00423551)	Brazil	ITS, trnL-F
Plantago australis pflanzii	P-0160*	Solomon 8357 (NY)	Bolivia	ITS, trnL-F
Aragoa funzana	P-0170*	Fernández-Alonso 10538 (NY-00452403)	Colombia	ITS
Plantago sp. Peru NY1	P-0185	Ambrose 2390 (NY)	Peru	ITS, trnL-F
Plantago princeps	P-0189*	Degener 25070 (NY)	Maui	ITS
Plantago pachyphylla	P-0190*	Degener 32470 (NY)	Hawaii	ITS
Plantago asperrima	P-0202	Juillet 1306 (LE)	Spain	ITS, trnL-F
Plantago chamaepsyllium	P-0205	Bochantsev s.n. (LE)	Sinai	ITS, trnL-F
Plantago crypsoides	P-0206	Bochantsev s.n. (LE)	Egypt	ITS, trnL-F
Plantago exigua	P-0207*	Heym s.n. (LE)	NA	ITS
Plantago euphratica	P-0208*	Haussknecht s.n. (LE)	Turkey	ITS, trnL-F
Plantago eocoronopus	P-0209*	Bornmueller 4599 (LE)	Iran	ITS
Plantago lagocephala	P-0212*	Hewer 1160 (LE)	Afghanistan	ITS
Plantago phaeostoma	P-0213*	Bochantsev s.n. (LE)	Egypt	ITS, trnL-F
Plantago sinaica	P-0214	Boge s.n. (LE)	Sinai	ITS
Plantago exigua	P-0216*	Ledebour 31 (LE)	NA	ITS, trnL-F
Plantago lachnantha	P-0221*	Bochantsev 368 (LE)	Turkmenistan	ITS, trnL-F
Plantago minuta	P-0223*	Nikitina s.n. (LE)	Kyrgyzstan	ITS, trnL-F
Plantago polysperma	P-0224*	Tzvelev 995 (LE)	Kazakhstan	ITS, trnL-F
Plantago komarovii	P-0227*	Davazhamts s.n. (LE)	Mongolia	ITS
Plantago arachnoidea	P-0229	Roborowski s.n. (LE-01009678)	Kunlun	ITS
Plantago griffithii	P-0301*	Konovalova s.n. (MHA)	Tajikistan	ITS
Plantago asphodeloides	P-0302*	Duvigneaud 79 (MHA)	Canary Islands	ITS, trnL-F
Plantago drummondii	P-0305*	Barker 3596 (MHA)	Australia	ITS, trnL-F
Plantago argentina	P-0401	Hawkes 4026 (MO-2470995)	Argentina	ITS
Plantago australis	P-0402a	Puchagran 14299 (MO-04595888)	Chile	ITS
Plantago orbignyana	P-0402b	Smith 10541 (MO-3314953)	Peru	ITS
Plantago grandiflora	P-0407*	Teillier 2435 (MO-4028671)	Chile	ITS, trnL-F
Plantago pulvinata	P-0408	Baum 4412 (MO-3702746)	Argentina	ITS
Plantago orbignyana	P-0409*	Hawkes 3723 (MO-2472283)	Argentina	ITS
Plantago orbignyana	P-0410*	Solomon 13180 (MO-3511792)	Bolivia	ITS, trnL-F
Plantago ventanensis	P-0412*	Hjerting 3060 (MO-2472291)	Argentina	trnL-F
Plantago lachnantha	P-0421*	Rechinger 50517 (MO-5396653)	Iran	ITS
Plantago hasskarlii	P-0422*	Hochreutiner 909 (MO-1614533)	Java	ITS
Plantago psammophila	P-0423*	Hadac s.n. (MO-2446240)	Iraq	ITS, trnL-F
Plantago cafra	P-0426*	Parker 4502 (MO-1641791)	South Africa	ITS
Plantago rhizoxylon	P-0428*	Lewalle 9921 (MO-4377358)	Maroc	ITS
Plantago cafra	P-0429*	Goldblatt 2274 (MO-2257489)	South Africa	ITS
Plantago tanalensis	P-0431*	Deroin 260 (MO-5970257)	Madagascar	ITS, trnL-F
Plantago drummondii	P-0433*	Symon 1167 (MO-3805045)	Australia	ITS
Plantago gunnii	P-0435	Ratkowsky 1227 (MO-2284631)	Tasmania	ITS, trnL-F
Plantago turrifera	P-0436	Dunlop 1480 (MO-2687690)	Australia	ITS
Plantago floccosa	P-0441*	Spellman 990 (MO-2898184)	Mexico	ITS, trnL-F
Plantago sp. Peru MO	P-0444*	Duenas 206 (MO-3913293)	Peru	ITS
Aragoa cundinamarcensis	P-0451	Fernandez-Alonso 10534 (MO-04568251)	Colombia	ITS, rbcL, trnL-F
Aragoa corrugatifolia	P-0452	Betancur 7056 (MO-04931527)	Colombia	trnL-F
Aragoa dugandii	P-0454	Cleef 04667 (MO-6306660)	Colombia	trnL-F
Plantago major	P-0501	Otting 3016 (MISU-0-22790)	Oregon	ITS, trnL-F
Plantago australis macrostachys	P-0502*	Pedersen 7206 (HUH)	Argentina	ITS, trnL-F
Plantago johnstonii	P-0505*	Johnston 5444 (HUH)	Chile	ITS
Plantago australis oreades	P-0508*	Shultes 1016 (HUH)	Colombia	ITS
Plantago schwarzenbergiana	P-0512*	Boros s.n. (HUH)	Hungary	ITS
Plantago argentea	P-0515*	Charpin 8292 (HUH)	France	ITS
Plantago notata	P-0518	Joad s.n. (HUH)	Algeria	ITS
Plantago cylindrica	P-0521*	Bodinier s.n. (HUH)	Egypt	ITS
Plantago guilleminiana	P-0522*	Dusen 8583 (HUH)	Brazil	ITS
Plantago varia	P-0523*	Pulley 770 (HUH)	Australia	ITS
Plantago hedleyi	P-0524*	Green 1652 (HUH)	Lord Howe	ITS, trnL-F
Plantago gaudichaudii	P-0526*	Clemans s.n. (HUH)	Australia	ITS
Plantago antarctica	P-0528*	Canning 4485 (HUH)	Australia	ITS, trnL-F
Plantago pachyphylla	P-0529*	Rock 16007 (HUH)	Kauai	ITS
Plantago polita	P-0531*	Craven 3058 (HUH)	New Guinea	ITS
Plantago depauperata	P-0536*	Mangen 939 (HUH)	New Guinea	ITS, trnL-F
Plantago aundensis	P-0537*	Vink 16091 (HUH)	New Guinea	ITS
Plantago asiatica	P-0543*	Liu 15395 (HUH)	Sichuan	ITS
Plantago minuta	P-0544*	Licent 13744 (HUH)	Mongolia Interior	ITS
Plantago tehuelcha	P-0546*	Eyerdam 24025 (HUH)	Argentina	ITS
Plantago penantha	P-0548*	Pedersen 7289 (HUH)	Argentina	ITS
Plantago litorea	P-0549*	Munoz 113 (HUH)	Chile	ITS
Plantago limensis	P-0550*	Stork 9239 (HUH)	Peru	ITS
Plantago jujuyensis	P-0551*	Hawkes 3786 (HUH)	Argentina	ITS
Plantago hispidula	P-0553*	Montero 238 (HUH)	Chile	ITS
Plantago fernandezia	P-0554	Solbrig 3907 (HUH)	Juan Fernandez	ITS
Plantago dielsiana	P-0555	Hjerting 3030 (HUH)	Argentina	ITS
Plantago brasiliensis	P-0558	Coxilho 11418 (HUH)	Brazil	ITS
Plantago orbignyana	P-0560	Davis 1355 (HUH)	Peru	ITS, trnL-F
Plantago australis	P-0562	Loesner 3262 (HUH)	Guatemala	ITS
Plantago tolucensis	P-0563	Rzedowski s.n. (HUH)	Mexico	ITS
Plantago nivea	P-0565	Tenorio 18237 (HUH)	Mexico	ITS
Plantago nivea	P-0566	Mosquin 6831 (HUH)	Mexico	ITS
Plantago floccosa	P-0568	Kenoyer 3842 (HUH)	Mexico	ITS
Plantago australis	P-0569	Shultes 227 (HUH)	Mexico	ITS
Plantago alismatifolia	P-0570	Mosquin 6813 (HUH)	Mexico	ITS
Plantago moorei	P-0572	Moore 729 (HUH)	Falklands	ITS
Plantago pulvinata	P-0573	Eyerdam 24003 (HUH)	Argentina	ITS
Plantago buchtienii	P-0575	Wescole 1540 (HUH)	Argentina	ITS
Aragoa kogiorum	P-0580	Romero 7125 (HUH)	Colombia	trnL-F
Plantago tenuipala	P-0602*	Haught 6668 (US-2046252)	Colombia	ITS, trnL-F
Plantago australis	P-0603*	Brother Nicolas 5422 (US-1004849)	Mexico	ITS
Plantago papuana	P-0606	Hoogland 7486 (US-2411915)	New Guinea	trnL-F
Plantago australis	P-0611*	Killip 34031 (US-1770898)	Ecuador	ITS
Plantago australis angustifolia	P-0612*	Reitz 5375 (US-2623024)	Brazil	ITS
Plantago truncata	P-0616*	Brother Claude-Joseph 3578 (US-1283409)	Chile	ITS
Plantago australis pretoana	P-0620*	Smith 7712 (US-2548354)	Brazil	ITS
Plantago guilleminiana	P-0621*	Cascata 4009 (US-1775608)	Brazil	ITS, trnL-F
Plantago venturii	P-0630*	Venturi 3097 (US-1591788)	Argentina	ITS
Plantago boissieri	P-0634	Mandaville 3293 (US-2653911)	Saudi Arabia	ITS, trnL-F
Plantago euana	P-0638*	Sykes 879/T (US-3121974)	Tonga	ITS, trnL-F
Plantago drummondii	P-0640*	Symon 14097 (US-3083603)	Australia	trnL-F
Plantago cafra	P-0641*	Nicholas 2610 (US-3565309)	South Africa	ITS
Plantago longissima	P-0642*	Werdermann 1311 (US-2585901)	South Africa	ITS
Plantago longissima	P-0643*	Glen 1928 (US-3438221)	South Africa	ITS
Plantago boissieri	P-0647*	Rawi 10582 (US-2958957)	Kuwait	ITS, trnL-F
Plantago catharinea	P-0649*	Hatschbach 14782 (US-2743467)	Brazil	ITS
Aragoa abscondita	P-0681	Garganta 1049 (US-2819248)	Colombia	ITS
Aragoa castroviejoi	P-0682	Cardona 128 (US-1743220)	Colombia	ITS
Aragoa jaramilloi	P-0684	Fosberg 22060 (US-2109383)	Colombia	ITS
Aragoa lycopodioides	P-0687	Cleef 4775 (US-2796128)	Colombia	ITS
Aragoa occidentalis	P-0688	Carriker s.n. (US-2057348)	Colombia	ITS
Aragoa perez-arbelaeziana	P-0690	Cleef 1729 (US-2796127)	Colombia	ITS
Aragoa romeroi	P-0691	Grant 10950 (US-2107117)	Colombia	ITS, trnL-F
Plantago tunetana	P-0701	Hatt 377 (UC-1479241)	Maroc	ITS
Plantago tunetana	P-0702*	Anonymous s.n. (UC-1612094)	Tunisia	ITS, trnL-F
Plantago australis	P-0704*	Sels s.n. (UC-1494132)	Hawaii	ITS
Plantago hasskarlii	P-0708*	Delinell s.n. (UC-312703)	Java	ITS
Plantago sinaica	P-0711*	Kaiser 246 (UC-464366)	Sinai	trnL-F
Plantago argentea	P-0712*	Petrova s.n. (UC-1421442)	Bulgaria	ITS
Plantago pulvinata	P-0716*	Eyerdam 24062 (UC-652463)	Argentina	ITS
Plantago penantha	P-0717*	Petersen 7289 (UC-1333535)	Argentina	ITS
Plantago sericea nubigena	P-0718a	Kelch 1445 (UC)	Ecuador	ITS
Plantago litorea	P-0718b	Werdermann 807 (UC-289350)	Chile	trnL-F
Plantago rancaguae	P-0720*	Hutchison 211 (UC-143492)	Chile	ITS, trnL-F
Plantago australis oreades	P-0725*	Smith s.n. (UC-1341443)	Colombia	ITS
Plantago tolucensis	P-0726*	Beaman 1740 (UC-304543)	Mexico	ITS
Plantago nivea	P-0727*	Weller 641 (UC-1396271)	Mexico	ITS, trnL-F
Plantago litorea	P-0730*	Munoz 2642 (CAS-855735)	Chile	ITS, trnL-F
Plantago asiatica	P-0731*	Boufford 26523 (CAS-916644)	Henan	ITS
Plantago asiatica nanchuanensis	P-0733*	Liu 15395 (CAS-944344)	Sichuan	ITS
Plantago subnuda	P-0734	McClintock s.n. (CAS-530075)	California	ITS, trnL-F
Plantago sempervirens	P-0738*	Hains 143 (JEPS-114170)	California	ITS
Plantago helleri	P-0739	Field collected, photo in supp. mat	Texas	ITS
Plantago rhodosperma	P-0740	Field collected, photo in supp. mat	Texas	ITS, trnL-F
Aragoa occidentalis	P-0801	Gomez 5977 (F-2178237)	Colombia	ITS
Aragoa cleefii	P-0803	Fernández-Alonso 10530 (F-2225045)	Colombia	ITS
Aragoa cupressina	P-0805	Shultes 22502A (F-1947171)	Colombia	ITS
Aragoa jaramilloi	P-0806	Fernandez-Alonso 8228A (F-2225044)	Colombia	ITS
Aragoa dugandii	P-0807	Romero 6833 (F-1760681)	Colombia	ITS
Aragoa lucidula	P-0808	Cuatrecasas 28077 (F-2106814)	Colombia	ITS, rbcL
Plantago tolucensis	P-0809*	Cutler 4004 (F-1500057)	Mexico	ITS
Plantago hookeriana	P-0810*	Wuetzelm s.n. (F-42588)	Texas	ITS
Plantago orbignyana	P-0811*	Macbride 904 (F-517432)	Peru	ITS
Plantago australis pseudomollior	P-0812*	Davis 1720 (F-1901001)	Peru	ITS
Plantago australis sodiroana	P-0815*	Solis 10239 (F-1533591)	Ecuador	ITS
Plantago hatschbachiana	P-0819*	Hatschbach 15100 (F-1740039)	Brazil	ITS
Plantago sericea polyclada	P-0821*	Soukup s.n. (F-1011758)	Peru	ITS
Plantago sericea	P-0822*	Tessene 2036 (F-1675043)	Peru	ITS
Plantago weddelliana	P-0824*	Hjeting 180 (F-1607387)	Argentina	ITS, trnL-F
Plantago australis oreades	P-0825*	Holm-Nielsen 5296 (F-1787952)	Ecuador	ITS
Plantago australis oreades	P-0826*	Holm-Nielsen 5304 (F-1787953)	Ecuador	ITS
Plantago sericea argyrophylla	P-0827*	Killip 17465 (F-638287)	Colombia	ITS, rbcL, trnL-F
Plantago lamprophylla	P-0828*	Leiva 267 (F-2072327)	Peru	ITS, trnL-F
Plantago lamprophylla	P-0830*	Sagastegui 15746 (F-2172713)	Peru	ITS
Plantago notata	P-0832*	Chevallier 87a (F-778150)	Algeria	ITS
Plantago africana	P-0833*	Maas 5778 (F-1445463)	Kenya	ITS
Plantago camtschatica	P-0834*	Eyerdam s.n. (F-714213)	Kamtchatka	ITS
Plantago notata	P-0837*	Field 261 (F-773315)	Israel	ITS, trnL-F
Plantago cylindrica	P-0838*	Field 226 (F-773069)	Syria	ITS
Plantago varia	P-0839*	Clemens 44716 (F-1483452)	Australia	trnL-F
Plantago drummondii	P-0840*	Chorney 1083 (F-1866030)	Australia	ITS, trnL-F
Plantago australis	P-0841*	Cuatrecasas 28075 (F-1367369)	Colombia	ITS
Plantago annua	P-0950*	Friis 8410 (C)	Ethiopia	ITS, trnL-F
Plantago corvensis	P-0951	Hassemer 791 (C, FLOR)	Brazil	trnL-F
Plantago rahniana	P-0952	Hassemer 683 (FLOR)	Brazil	ITS, trnL-F
Plantago rahniana	P-0953	Hassemer 683 (FLOR)	Brazil	ITS, trnL-F
Plantago muelleri	P-0954	Briggs 10179 (NSW)	Australia	trnL-F
Plantago alpestris	P-0955	Briggs 10183 (NSW)	Australia	trnL-F
Plantago euryphylla	P-0956	Briggs 10173 (NSW)	Australia	trnL-F
Plantago corvensis	P-0957	Hassemer 791 (C, FLOR)	Brazil	ITS
Plantago glacialis	P-0958	Briggs 10180 (NSW)	Australia	trnL-F
Plantago rahniana	P-0959	Hassemer 683 (FLOR)	Brazil	ITS, trnL-F
Plantago corvensis	P-0960	Hassemer 791 (C, FLOR)	Brazil	ITS
Plantago humboldtiana	P-0962	Hassemer 766 (C)	Brazil	ITS, trnL-F
Plantago macrocarpa	P-0963	Volkova s.n. (MW-0156805)	Kamtchatka	ITS, trnL-F
Aragoa abietina	P-1001	Hernandez-Schmidt 647 (MA-892249)	Colombia	trnL-F
Aragoa cleefii	P-1004	Fernandez-Alonso 14537 (MA-892254)	Colombia	ITS, trnL-F
Aragoa funzana	P-1012	Frenandez 12656 (MA-892278)	Colombia	ITS, trnL-F
Aragoa jaramilloi	P-1013	Fernández-Alonso 8227 (MA-892272)	Colombia	trnL-F
Aragoa perez-arbelaeziana	P-1020	Diaz 87 (MA-892308)	Colombia	trnL-F
Plantago sp. Australia	P-1100*	Alcock 7651 (PRE)	Australia	ITS
Plantago sp. Inaccessible	P-1101*	Dean 846 (PRE)	Inaccessible island	ITS
Plantago sp. Inaccessible	P-1102	Dean 791 846 (PRE)	Inaccessible island	ITS, trnL-F
Plantago laxiflora	P-1107*	Alcock 9305 (PRE)	South Africa	ITS
Plantago longissima	P-1111*	Meyer 1192 (PER)	South Africa	ITS
Plantago cunninghamii	P-1113*	Alcock 9565 (PRE)	Australia	ITS
Plantago drummondii	P-1114*	Donner 10925 (PRE)	Australia	ITS, trnL-F
Plantago varia	P-1116*	Lothian 3408 (PRE)	Australia	ITS, trnL-F
Plantago remota	P-1118*	Helme 6556 (NBG-0267808-0)	South Africa	ITS
Plantago laxiflora	P-1120*	Rudatis 1414 (SAM)	South Africa	ITS
Plantago longissima	P-1121	Field collected, photo in supp. mat.	South Africa	ITS, trnL-F
Plantago barbata	P-1201	Shipunov P-1201 (NY)	Chile	ITS, trnL-F
Plantago tehuelcha	P-1202	Shipunov P-1202 (NY)	Chile	trnL-F
Plantago maritima	P-1203	Shipunov P-1203 (NY)	Chile	trnL-F
Plantago barbata	P-1204	Shipunov P-1204 (NY)	Chile	trnL-F
Plantago barbata	P-1205	Shipunov P-1205 (NY)	Chile	ITS, trnL-F
Plantago barbata	P-1206	Shipunov P-1206 (NY)	Chile	ITS, trnL-F
Plantago tehuelcha	P-1207	Shipunov P-1207 (NY)	Chile	ITS, trnL-F
Plantago pachyneura	P-1223	Field collected, photo in supp. mat.	Chile	ITS, trnL-F
Plantago rancaguae	P-1227*	Uevi 362 (SGO)	Chile	ITS, trnL-F
Plantago grandiflora	P-1251*	Medina s.n. (CONC-176595)	Chile	ITS, trnL-F
Plantago firma	P-1252*	Garcia 3385 (CONC-177840)	Chile	ITS, trnL-F
Plantago truncata	P-1255*	Baeza 2184 (CONC-153719)	Chile	ITS, trnL-F
Littorella australis	P-1258*	Garcia 4010 (CONC-166031)	Chile	ITS, trnL-F
Plantago australis	P-1259*	Teneb 302 (CONC-166626)	Chile	ITS, trnL-F
Plantago rancaguae	P-1263*	Faundez 18 (CONC-180851)	Chile	ITS, trnL-F
Plantago sempervivoides	P-1264	Landero 654 (CONC-93083)	Chile	ITS
Plantago sempervivoides	P-1266	Ricardi 408 (CONC-27706)	Chile	ITS
Plantago uniglumis	P-1269*	Finot 1854 (CONC-147722)	Chile	ITS, trnL-F
Plantago uniglumis	P-1270*	Dominiguez 1065 (CONC-177041)	Chile	ITS
Plantago ovata	P-1271	Field collected, photo in supp. mat.	Mexico	ITS, trnL-F
Aragoa abietina	P-1273	Field collected, photo in supp. mat.	Colombia	ITS
Aragoa abietina	P-1274	Shipunov s.n. (COL)	Colombia	ITS, trnL-F
Aragoa cupressina	P-1275	Field collected, photo in supp. mat.	Colombia	ITS, trnL-F
Aragoa cupressina	P-1276	Field collected, photo in supp. mat.	Colombia	ITS, trnL-F
Aragoa jaramilloi	P-1277	Field collected, photo in supp. mat.	Colombia	ITS, trnL-F
Aragoa jaramilloi	P-1278	Field collected, photo in supp. mat.	Colombia	ITS, trnL-F
Aragoa cundinamarcensis	P-1279	Shipunov s.n. (COL)	Colombia	ITS, trnL-F
Aragoa abietina	P-1280	Field collected, photo in supp. mat.	Colombia	ITS, trnL-F
Aragoa jaramilloi	P-1281	Shipunov s.n. (COL)	Colombia	ITS, trnL-F
Aragoa corrugatifolia	P-1282	Field collected, photo in supp. mat.	Colombia	ITS, trnL-F
Aragoa corrugatifolia	P-1283	Shipunov s.n. (COL)	Colombia	ITS, trnL-F
Aragoa abietina	P-1284	No voucher	Cultivated	ITS, trnL-F
Aragoa cupressina	P-1301	Portillo AR1600 (JBB)	Colombia	ITS, trnL-F
Aragoa kogiorum	P-1302	Rangel 996 (COL-408429)	Colombia	ITS, trnL-F
Aragoa parviflora	P-1303	Garcis-Barriga 19793 (COL-137857)	Colombia	ITS, trnL-F
Aragoa chingacensis	P-1304	Aldana 26 (COL-466728)	Colombia	ITS, trnL-F
Aragoa picachensis	P-1311	Murillo 1243 (COL-150729)	Colombia	ITS, trnL-F
Aragoa diazii	P-1312	Diaz 2410 (COL-230325)	Colombia	ITS, trnL-F
Aragoa chingacensis	P-1316	Aldana 26 (COL)	Colombia	ITS
Aragoa abscondita	P-1318	Sanchez 5082 (COL)	Colombia	ITS
Aragoa chingacensis	P-1321	Hernandez A80 (MA)	Colombia	ITS
Aragoa jaramilloi	P-1322	Jimenez 47 (COL)	Colombia	ITS, trnL-F
Aragoa kogiorum	P-1323	Stancik 892 (COL)	Colombia	ITS, trnL-F
Plantago aristata	P-1501	Field collected, photo in supp. mat.	Arkansas	ITS, trnL-F
Plantago aristata	P-1502	Field collected, photo in supp. mat.	Arkansas	ITS, trnL-F
Plantago asiatica	P-1503	Field collected, photo in supp. mat.	Japan	ITS, trnL-F
Plantago asiatica	P-1504	Field collected, photo in supp. mat.	Indonesia	ITS, trnL-F
Plantago depressa	P-1505	Field collected, photo in supp. mat.	China	ITS, trnL-F
Plantago atrata	P-1506	Field collected, photo in supp. mat.	Dagestan	ITS, trnL-F
Plantago cordata	P-1507	Field collected, photo in supp. mat.	New York	trnL-F
Plantago cordata	P-1508	Field collected, photo in supp. mat.	New York	ITS, trnL-F
Plantago macrocarpa	P-1509	Field collected, photo in supp. mat.	Canada	ITS, rbcL
Plantago cordata	P-1601*	Hyatt 5147 (BRIT-65466)	Arkansas	ITS
Plantago cordata	P-1602*	Stuckey 2880 (BRIT)	Ohio	ITS, rbcL
Plantago macrocarpa	P-1604*	Taylor 30576 (BRIT)	Alaska	ITS
Plantago elongata	P-1605*	Massey 868 (BRIT-385584)	Texas	ITS, rbcL, trnL-F
Plantago sp. Chihuahua	P-1606*	Yen 7915 (BRIT)	Mexico	ITS, rbcL
Plantago sp. Chihuahua	P-1607*	Yen 5644 (BRIT)	Mexico	ITS, rbcL
Plantago sp. New Zealand	P-1608*	Ashwin 104 (BRIT)	New Zealand	ITS, trnL-F
Plantago aundensis	P-1709*	Craven 2905 (BO)	New Guinea	trnL-F
Plantago rupicola	P-1714*	John 15572 (BO)	Rapa	ITS
Plantago sp. Hupeh1	P-1801*	IBSC-0523949	Hupeh	ITS
Plantago hakusanensis	P-1805*	Furuse 24051 (PE-01270754)	Japan	ITS
Plantago asiatica densiflora	P-1806*	PE-01173120	Sichuan	ITS
Plantago asiatica cavaleriei	P-1807*	PE-01279312	Sichuan	ITS
Plantago asiatica cavaleriei	P-1808*	Tsai 53770 (PE-01279311)	Yunnan	ITS
Plantago asiatica centralis	P-1809	Wang 71584 (PE-01671212)	Yunnan	ITS
Plantago asiatica schneideri	P-1810*	PE-01671414	China	ITS, trnL-F
Plantago perssonii	P-1811*	Li s.n. (PE-01324185)	Xinjiang	ITS
Plantago perssonii	P-1812*	Li s.n. (PE-01324187)	Xinjiang	ITS, trnL-F
Plantago tenuiflora Oeland	P-1813*	Asplund s.n. (PE-0134218)	Oeland	ITS
Plantago asiatica	P-1816*	PE-02011502	Guangxi	ITS
Plantago famarae	P-1910*	Stearn 1129 (TNS-352144)	Canary Islands	ITS, rbcL, trnL-F
Plantago commersoniana	P-2102*	Lombardi 943 (SPF-113412)	Brazil	ITS
Plantago australis	P-2103*	Lozano 1384-A (SPF-201989)	Brazil	ITS, rbcL, trnL-F
Plantago firma	P-2201*	Aponte 145 (USM-212188)	Peru	ITS, rbcL
Plantago firma	P-2202*	Cano 1823 (USM-188842)	Peru	ITS, rbcL
Plantago gentianoides tatarica	P-3004*	Ogino 357 (KYO)	Pakistan	ITS
Plantago hakusanensis	P-3005*	Tsugaru 33084 (KYO)	Japan	ITS, rbcL, trnL-F
Plantago patagonica	patagonica_az	Field collected, photo in supp. mat.	Arizona	ITS
Plantago maxima	plmaxayagoz	Sramko s.n. (DE)	Kazakhstan	trnL-F
