## Supplementary Tables and Figures for "How to map a plantain: phylogeny of the diverse *Plantagineae* (Lamiales)": 03_plantagineae_genbank.xls

### Sheet: 03_plantagineae_genbank.txt
SAMPLE ID	FRAGMENT	GENBANK ID
P-1001	trnl	MN709618
P-1304	trnl	MN709619
P-1004	trnl	MN709620
P-0452	trnl	MN709621
P-0451	trnl	MN709622
P-1275	trnl	MN709623
P-1312	trnl	MN709624
P-0454	trnl	MN709625
P-1012	trnl	MN709626
P-1013	trnl	MN709627
P-0580	trnl	MN709628
P-1303	trnl	MN709629
P-1020	trnl	MN709630
P-1311	trnl	MN709631
P-0691	trnl	MN709632
P-1301	trnl	MN709633
P-1258	trnl	MN709634
P-0102	trnl	MN709635
P-0955	trnl	MN709636
P-0140	trnl	MN709637
P-0950	trnl	MN709638
P-0528	trnl	MN709639
P-0008	trnl	MN709640
P-0000	trnl	MN709641
P-0108	trnl	MN709642
P-1503	trnl	MN709643
P-1810	trnl	MN709644
P-0202	trnl	MN709645
P-0302	trnl	MN709646
P-0142	trnl	MN709647
P-1506	trnl	MN709648
P-1709	trnl	MN709649
P-0103	trnl	MN709650
P-1259	trnl	MN709651
P-0158b	trnl	MN709652
P-0502	trnl	MN709653
P-0160	trnl	MN709654
P-0110	trnl	MN709655
P-1201	trnl	MN709656
P-0111	trnl	MN709657
P-0112	trnl	MN709658
P-0634	trnl	MN709659
P-0113	trnl	MN709660
P-2103	trnl	MN709661
P-0205	trnl	MN709662
P-0910	trnl	MN709663
P-1507	trnl	MN709664
P-0951	trnl	MN709665
P-0206	trnl	MN709666
P-0536	trnl	MN709667
P-1505	trnl	MN709668
P-0116	trnl	MN709669
P-0640	trnl	MN709670
P-0638	trnl	MN709671
P-0208	trnl	MN709672
P-0909	trnl	MN709673
P-0216	trnl	MN709674
P-1910	trnl	MN709675
P-0138	trnl	MN709676
P-0441	trnl	MN709677
P-0958	trnl	MN709678
P-0407	trnl	MN709679
P-0621	trnl	MN709680
P-0435	trnl	MN709681
P-3005	trnl	MN709682
P-0118	trnl	MN709683
P-0962	trnl	MN709684
P-0122	trnl	MN709685
P-0009	trnl	MN709686
P-0004	trnl	MN709687
P-0221	trnl	MN709688
P-0013	trnl	MN709689
P-0828	trnl	MN709690
P-0124	trnl	MN709691
P-0125	trnl	MN709692
P-0718b	trnl	MN709693
P-0014	trnl	MN709694
P-1121	trnl	MN709695
P-0963	trnl	MN709696
P-0501	trnl	MN709697
P-0153	trnl	MN709698
P-1203	trnl	MN709699
k1325	trnl	MN709700
P-0147	trnl	MN709701
P-0015	trnl	MN709702
P-0024	trnl	MN709703
P-0727	trnl	MN709704
P-0837	trnl	MN709705
P-0128	trnl	MN709706
P-1271	trnl	MN709707
P-0129	trnl	MN709708
P-1223	trnl	MN709709
P-0606	trnl	MN709710
P-0130	trnl	MN709711
P-1812	trnl	MN709712
P-0213	trnl	MN709713
P-0224	trnl	MN709714
P-0423	trnl	MN709715
P-0100	trnl	MN709716
P-0952	trnl	MN709717
P-0720	trnl	MN709718
P-0025	trnl	MN709719
P-0827	trnl	MN709720
P-0711	trnl	MN709721
P-0185	trnl	MN709722
P-0734	trnl	MN709723
P-0431	trnl	MN709724
P-0903	trnl	MN709725
P-1202	trnl	MN709726
P-0602	trnl	MN709727
P-0106	trnl	MN709728
P-0107	trnl	MN709729
P-0702	trnl	MN709730
P-0137	trnl	MN709731
P-1269	trnl	MN709732
P-0839	trnl	MN709733
P-0824	trnl	MN709734
P-1274	trnl	MN709735
P-1282	trnl	MN709736
P-1279	trnl	MN709737
P-1276	trnl	MN709738
P-1277	trnl	MN709739
P-1302	trnl	MN709740
P-1501	trnl	MN709741
P-1504	trnl	MN709742
P-1204	trnl	MN709743
P-0647	trnl	MN709744
P-1508	trnl	MN709745
P-0840	trnl	MN709746
P-0956	trnl	MN709747
P-1252	trnl	MN709748
P-1251	trnl	MN709749
P-0730	trnl	MN709750
plmaxayagoz	trnl	MN709751
P-0223	trnl	MN709752
P-0410	trnl	MN709753
P-0953	trnl	MN709754
P-1227	trnl	MN709755
P-1207	trnl	MN709756
P-1255	trnl	MN709757
P-1283	trnl	MN709758
P-1278	trnl	MN709759
P-1323	trnl	MN709760
P-1502	trnl	MN709761
P-1205	trnl	MN709762
P-1114	trnl	MN709763
P-1605	trnl	MN709764
P-0560	trnl	MN709765
P-0959	trnl	MN709766
P-1263	trnl	MN709767
P-0740	trnl	MN709768
P-1280	trnl	MN709769
P-1281	trnl	MN709770
P-1206	trnl	MN709771
P-0305	trnl	MN709772
P-1284	trnl	MN709773
P-1322	trnl	MN709774
sha	trnl	MN709775
P-0827	rbcl	MN721448
P-1910	rbcl	MN721449
P-0451	rbcl	MN721450
P-0808	rbcl	MN721451
P-1602	rbcl	MN721452
P-1605	rbcl	MN721453
P-1606	rbcl	MN721454
P-1607	rbcl	MN721455
P-1904	rbcl	MN721456
P-1905	rbcl	MN721457
P-3005	rbcl	MN721458
P-1509	rbcl	MN721459
P-2201	rbcl	MN721460
P-2202	rbcl	MN721461
P-2103	rbcl	MN721462
P-1273	its	MN723168
P-0681	its	MN723169
P-0682	its	MN723170
P-1304	its	MN723171
P-1004	its	MN723172
P-1282	its	MN723173
P-0451	its	MN723174
P-0805	its	MN723175
P-1312	its	MN723176
P-0807	its	MN723177
P-0170	its	MN723178
P-0684	its	MN723179
P-1302	its	MN723180
P-0808	its	MN723181
P-0687	its	MN723182
P-0688	its	MN723183
P-1303	its	MN723184
P-0690	its	MN723185
P-1311	its	MN723186
P-0691	its	MN723187
P-1301	its	MN723188
P-1258	its	MN723189
P-0020	its	MN723190
P-0833	its	MN723191
P-0102	its	MN723192
P-0570	its	MN723193
P-0021	its	MN723194
P-0950	its	MN723195
P-0528	its	MN723196
P-0008	its	MN723197
P-0141	its	MN723198
P-0108	its	MN723199
P-1501	its	MN723200
P-1503	its	MN723201
P-1807	its	MN723202
P-1809	its	MN723203
P-1806	its	MN723204
P-1810	its	MN723205
P-0202	its	MN723206
P-0302	its	MN723207
P-0142	its	MN723208
P-0537	its	MN723209
P-0158b	its	MN723210
P-0612	its	MN723211
P-0508	its	MN723212
P-0160	its	MN723213
P-0620	its	MN723214
P-0812	its	MN723215
P-0815	its	MN723216
P-0110	its	MN723217
P-1201	its	MN723218
P-0111	its	MN723219
P-0112	its	MN723220
P-0634	its	MN723221
P-0113	its	MN723222
P-0426	its	MN723223
P-0649	its	MN723224
P-2103	its	MN723225
P-0205	its	MN723226
P-2102	its	MN723227
P-0957	its	MN723228
P-0206	its	MN723229
P-0521	its	MN723230
P-0536	its	MN723231
P-1505	its	MN723232
P-0116	its	MN723233
P-0433	its	MN723234
P-0209	its	MN723235
sha	its	MN723236
P-0638	its	MN723237
P-0208	its	MN723238
P-0207	its	MN723239
P-1910	its	MN723240
P-0554	its	MN723241
P-0101	its	MN723242
P-2201	its	MN723243
P-0441	its	MN723244
P-0526	its	MN723245
P-3004	its	MN723246
P-0119	its	MN723247
P-0407	its	MN723248
P-0012	its	MN723249
P-0522	its	MN723250
P-0435	its	MN723251
P-1805	its	MN723252
P-0819	its	MN723253
P-0118	its	MN723254
P-0962	its	MN723255
P-0422	its	MN723256
P-0505	its	MN723257
P-0122	its	MN723258
P-0009	its	MN723259
P-0002	its	MN723260
P-0221	its	MN723261
P-0013	its	MN723262
P-0828	its	MN723263
P-1107	its	MN723264
P-0124	its	MN723265
P-0550	its	MN723266
P-0105	its	MN723267
P-0125	its	MN723268
P-0549	its	MN723269
P-0014	its	MN723270
P-0642	its	MN723271
P-0153	its	MN723272
p01	its	MN723273
P-0001	its	MN723274
P-0015	its	MN723275
P-0024	its	MN723276
P-0565	its	MN723277
P-0518	its	MN723278
P-0128	its	MN723279
P-0560	its	MN723280
P-0129	its	MN723281
P-0190	its	MN723282
P-0529	its	MN723283
patagonica_az	its	MN723284
P-0548	its	MN723285
P-1811	its	MN723286
P-0213	its	MN723287
P-0531	its	MN723288
P-0017	its	MN723289
P-0189	its	MN723290
P-0423	its	MN723291
P-0408	its	MN723292
P-0952	its	MN723293
P-0720	its	MN723294
P-1227	its	MN723295
P-1263	its	MN723296
P-1118	its	MN723297
P-0428	its	MN723298
P-0132	its	MN723299
P-1714	its	MN723300
P-0025	its	MN723301
P-0738	its	MN723302
P-1264	its	MN723303
P-0827	its	MN723304
P-0718a	its	MN723305
P-0821	its	MN723306
P-0822	its	MN723307
P-0214	its	MN723308
P-1606	its	MN723309
P-1801	its	MN723310
P-0444	its	MN723311
P-0185	its	MN723312
P-0023	its	MN723313
P-0431	its	MN723314
P-0546	its	MN723315
P-1813	its	MN723316
P-0602	its	MN723317
P-0106	its	MN723318
P-0135	its	MN723319
P-0107	its	MN723320
P-0701	its	MN723321
P-0702	its	MN723322
P-0137	its	MN723323
P-0436	its	MN723324
P-1269	its	MN723325
P-1270	its	MN723326
P-0412	its	MN723327
P-0630	its	MN723328
P-0824	its	MN723329
P-1274	its	MN723330
P-1318	its	MN723331
P-1316	its	MN723332
P-0803	its	MN723333
P-1283	its	MN723334
P-1279	its	MN723335
P-1275	its	MN723336
P-1012	its	MN723337
P-0806	its	MN723338
P-1323	its	MN723339
P-0801	its	MN723340
P-0140	its	MN723341
P-0229	its	MN723342
P-0515	its	MN723343
P-0401	its	MN723344
P-1502	its	MN723345
P-0731	its	MN723346
P-1808	its	MN723347
P-1506	its	MN723348
P-0402a	its	MN723349
P-0562	its	MN723350
P-0725	its	MN723351
P-1205	its	MN723352
P-0647	its	MN723353
P-0558	its	MN723354
P-0429	its	MN723355
P-0960	its	MN723356
P-0838	its	MN723357
P-0555	its	MN723358
P-0840	its	MN723359
eri	its	MN723360
P-0216	its	MN723361
P-0138	its	MN723362
P-0568	its	MN723363
P-1251	its	MN723364
P-0019	its	MN723365
P-0621	its	MN723366
P-3005	its	MN723367
P-0553	its	MN723368
P-0708	its	MN723369
P-0551	its	MN723370
P-0227	its	MN723371
P-0003	its	MN723372
P-0421	its	MN723373
P-0212	its	MN723374
P-0830	its	MN723375
P-1120	its	MN723376
P-0730	its	MN723377
P-0643	its	MN723378
P-0501	its	MN723379
P-1903	its	MN723380
p05	its	MN723381
P-0147	its	MN723382
P-0016	its	MN723383
P-0145	its	MN723384
P-0566	its	MN723385
P-0832	its	MN723386
P-0402b	its	MN723387
P-0811	its	MN723388
P-1271	its	MN723389
P-1223	its	MN723390
P-0717	its	MN723391
P-1812	its	MN723392
P-0224	its	MN723393
P-0573	its	MN723394
P-0100	its	MN723395
P-0953	its	MN723396
P-0512	its	MN723397
P-1266	its	MN723398
P-1607	its	MN723399
P-0445	its	MN723400
P-1207	its	MN723401
P-0563	its	MN723402
P-0616	its	MN723403
P-1280	its	MN723404
P-1321	its	MN723405
P-1276	its	MN723406
P-1277	its	MN723407
P-0712	its	MN723408
P-1504	its	MN723409
P-0502	its	MN723410
P-0704	its	MN723411
P-0825	its	MN723412
P-1206	its	MN723413
P-0641	its	MN723414
P-1508	its	MN723415
P-1114	its	MN723416
P-1605	its	MN723417
P-1252	its	MN723418
P-0301	its	MN723419
P-0004	its	MN723420
P-1111	its	MN723421
p09	its	MN723422
P-0223	its	MN723423
P-0727	its	MN723424
P-0837	its	MN723425
P-0409	its	MN723426
P-0716	its	MN723427
P-0959	its	MN723428
P-0740	its	MN723429
P-0734	its	MN723430
P-0726	its	MN723431
P-1255	its	MN723432
P-1284	its	MN723433
P-1278	its	MN723434
P-1816	its	MN723435
P-0603	its	MN723436
P-1259	its	MN723437
P-0826	its	MN723438
P-1601	its	MN723439
P-0305	its	MN723440
P-2202	its	MN723441
P-1121	its	MN723442
P-0963	its	MN723443
p12	its	MN723444
P-0544	its	MN723445
P-0410	its	MN723446
P-0809	its	MN723447
P-1281	its	MN723448
P-0611	its	MN723449
P-0103	its	MN723450
P-0011	its	MN723451
P-1602	its	MN723452
helleri	its	MN723453
P-0810	its	MN723454
P-1509	its	MN723455
P-1322	its	MN723456
P-0841	its	MN723457
P-0569	its	MN723458
P-0739	its	MN723459
P-1604	its	MN723460
