## Supplementary Tables and Figures for "How to map a plantain: phylogeny of the diverse *Plantagineae* (Lamiales)": 04_plantago_char.xls

### Sheet: plantago_char.txt
CHARACTER ID	CHARACTER DESCRIPTION
RADV.01	Adventitious roots.
RANN.02	Annual root is supposed to be apomorphic in relation to both adventitious roots and perennial tap-root.
STELO.03	Stem elongated.
LOPP.04	Arrangement of leaves, opposite or in whorls of three.
LAL10.05	Lamina less than 10 times as long as wide.
LAL19.06	Lamina less than 1.9 times as long as wide.
LAM4.07	Lamina more than 4 times as wide as the petiole (broadest and narrowest part of the leaf).
LAM20.08	Lamina more than 20 times as wide as the petiole.
LNERV.09	Nerves of dead leaf remaining on the plant as long bristles.
LBTRU.10	Base of lamina truncate.
LAACU.11	Apex of the leaves with a colourless acumen.
LGREEN.12	Leaves remaining green on drying.
SCSHORT.13	Scape very short, less than a quarter of the supporting leaf.
SCELON.14	Scape much elongated after anthesis.
LHLONG.15	Hairs on leaves long, > 2 mm.
LHNARR.16	Hairs on leaves narrow, < 0.04 mm.
SCHANTR.17	Hairs on scape antrorse.
HGCAV.18	Small, three-celled, glandular hairs placed in cavities.
HGSTLKO.19	Small glandular hairs with a stalk of one short cell and an obtuse head of more than two cells.
HGSTLKA.20	Like previous, but head acute, cone-shaped.
HGST2.21	Presence of glandular hairs with a stalk or more than one cell, and head one-celled, globular or cylindrical and obtuse, never acute.
HGLONG.22	Long glandular hairs (included in previous).
HSPUR.23	Spur-like elongation on lowermost cell of non-glandular hairs on the scape.
HLOWCSH.24	Lowermost cell of non-glandular hairs shorter than wide and much shorter than the other cells.
HREFR.25	Non-glandular hairs with walls and especially joints strongly refracting, and the narrow lumen in the cells is usually difficult to see.
HREFRO.26	As previous but walls between the cells oblique.
HREFRF.27	Like 25, and joint with fork- or crown-like elongations.
HJOINT.28	Cells of non-glandular hairs jointed by a common wall with crown-like elongations.
FLOPP.29	Flowers opposite or in whorls of three.
FLCROW.30	Flowers densely crowded, the rachis not visible between the flowers, spike usually ovate or globose.
FLL12.31	Less than 12 flowers in a normal spike.
FL1B12.32	Flower solitary, one or two bracts present.
FL1B1.33	Flower solitary, only one bract present.
FLUNX.34	Flowers unisexual, monoecious.
FLF1W.35	Female flowers in one whorl.
BRBR.36	Bract broad, covering sepals laterally, usually wider than long.
BRACU.37	Bract with the upper part scarious, acuminate.
PED.38	Pedicel present, or base of calyx narrowed like a pedicel.
PEDM4.39	Pedicel in male flowers more than 4 mm long.
SEPGLB.40	Sepals glabrous on the back.
SEPANR.41	Anterior sepals distinctly narrower than the posterior, and differently shaped.
SEPAAS.42	Each anterior sepal is very asymmetric with hairs placed very asymmetrically.
SEPABN.43	Nerve of anterior sepals present at base only, distal part scarious.
SEPAU.44	Anterior sepals united for more than half their length, their scarious parts united.
SEPPBN.45	Nerve of posterior sepals present at base only, the distal part scarious.
SEPPKL.46	Posterior sepals with a sharp keel or wing on the back.
SEPPWN.47	Posterior sepals with a membraneous and very conspicuous wing on the back.
CORTH.48	Corolla tube with short hairs outside.
CORTSHB.49	Corolla lobes slightly hairy on the back.
CORTDHB.50	Corolla lobes densely hairy on the back.
CORLMCIL.51	Corolla lobes with margins ciliate.
CORLMDEN.52	Corolla lobes with margins dentate.
CORLCR.53	Corolla lobes cordate or rounded at base.
CORLPB.54	Posterior corolla lobe bent from a point 0.4-1.1 mm higher than the bending of the other lobes and smaller.
CORLPE.55	Posterior corolla lobe erect, smaller, and bent from a point 0.2-0.4 mm above the bending of the other lobes.
CORLCH.56	Corolla lobes channelled, lateral margins involute. Found within P. sect. Albicans. A more or less flat lobe is considered plesiomorphic.
CORLCU.57	Corolla lobes cupula-shaped. Found with P. subgen. Albicans. A more or less flat lobe is considered plesiomorphic.
CORLER.58	Corolla lobes erect, flowers cleistogamous or semicleistogamous.
CORLL4.59	Corolla lobes longer than 4 mm. The most parsimonious cladogram has corolla lobes between 2 and 3 mm as the most primitive.
CORLL3.60	Corolla lobes longer than 3 mm.
CORLS2.61	Corolla lobes shorter than 2 mm.
CORLS15.62	Corolla lobes shorter than 1.5 mm.
CORLS1.63	Corolla lobes shorter than 1 mm.
ANL4.64	Less than four anthers.
ANCL.65	Connective of anther very large, about as long as the pollen sacs.
ANWHITE.66	Anthers white both when fresh and when dried.
ANL2.67	Anthers longer than 2 mm long.
ANS15.68	Anthers less than 1.5 mm long.
ANS1.69	Anthers less than 1 mm long.
ANS05.70	Anthers less than 0.5 mm long.
POLOP.71	Pollen with a solid operculum.
CARPH.72	Carpophore present.
OVH.73	Ovary hairy.
OV2.74	Ovary of two carpels, but only one fertile.
OV3AB.75	Ovary with a third compartment at the top of the abaxial side of the placenta, or with a rudiment of it, seen as thickening at the apex on the ripe placenta.
OV3AD.76	Ovary with a third compartment at the top on the adaxial side of the placenta, or with a rudiment of it, seen as a thickening at the apex on the posterior side of the ripe placenta.
OV14RU.77	Ovary with 1-4 ovules and a rudiment of an upper compartment on the adaxial side of the placenta.
OV13RU.78	Ovary with 1-3 ovules and a rudiment of an upper compartment on the adaxial side of the placenta.
OV12RU.79	Ovary with 1-2 ovules and a rudiment of an upper compartment on the adaxial side of the placenta.
OVL4.80	Ovary with four or fewer ovules, neither an upper compartment nor a rudiment of it.
OVL4NR.81	Ovary with less than four ovules, and no rudiment of an upper compartment.
OV21NR.82	Ovary with two or one ovules, and no rudiment of an upper compartment.
OV1NR.83	Ovary with a single ovule, and no rudiment of an upper compartment.
OVHEM.84	Ovules hemitropous, are supposed to have evolved from anatropous.
SDS2.85	Seeds shorter than 2 mm.
SDL3.86	Seeds longer than 3 mm.
SDINC.87	Inner side of seed deeply concave.
SDINCM.88	The concave inner side of the seed covered by a ragged, white membrane, except for two areas to the right and left of the center.
SDCOPPL.89	Cotyledons perpendicular to the placenta. This means that the plane between the cotyledons passes the raphe or the symmetry plane of the seed and is perpendicular to the bract of the flower.
CHR54.90	Basic chromosome number x = 5 or 4.
SDNFRIB.91	Free ribose lacking in seeds.
SDTYPE1	Exotesta cells tangentially elongated, tetragonal or hexagonal; exterior periclinal walls dome-shaped.
SDTYPE2	Exotesta cells tangentially elongated, tetragonal or hexagonal; exterior periclinal walls flat or concave; relief of cell borders elevated along all cell perimeter; width of exotesta cells 0.5-1.5 x 10^4 nm.
SDTYPE3	Exotesta cells tangentially elongated, tetragonal or hexagonal; exterior periclinal walls flat or concave; relief of cell borders elevated along all cell perimeter; width of exotesta cells 2-3 x 10^4 nm.
SDTYPE4	Exotesta cells tangentially elongated, tetragonal or hexagonal; exterior periclinal walls flat or concave; relief of cell borders elevated only on some cell sides, this make ridges oriented along the seed axis.
SDTYPE5	Cell borders are not prominent under cuticle.
SDTYPE6	Exotesta cells isodiametric, usually hexagonal; shape of exotesta cells does not influence cell surface (no primary sculpture); cell diameter 1-3 x 10^4 nm.
SDTYPE7	Exotesta cells isodiametric, usually hexagonal; shape of exotesta cells does not influence cell surface (no primary sculpture); cell diameter 4-5 x 10^4 nm.
SDTYPE8	Exotesta cells isodiametric, usually hexagonal; shape of exotesta cells does not influence cell surface (no primary sculpture); cell diameter 6-8 x 10^4 nm.
SDTYPE9	Exotesta cells isodiametric, usually hexagonal; primary sculpture presents; relief of cell borders elevated, exterior periclinal walls concave (faveolate sculpture); cell diameter 1-3 x 10^4 nm.
SDTYPE10	Exotesta cells isodiametric, usually hexagonal; primary sculpture presents; relief of cell borders elevated, exterior periclinal walls concave (faveolate sculpture); cell diameter 4-5 x 10^4 nm.
SDTYPE11	Exotesta cells isodiametric, usually hexagonal; primary sculpture presents; relief of cell borders elevated, exterior periclinal walls concave (faveolate sculpture); cell diameter 6-8 x 10^4 nm.
SDTYPE12	Exotesta cells isodiametric, usually hexagonal; primary sculpture presents; relief of cell borders flat or concave; exterior periclinal walls not flat or concave; exterior periclinal walls slightly dome-shaped, relief of cell borders flat (bumpy sculpture).
SDTYPE13	Exotesta cells isodiametric, usually hexagonal; primary sculpture presents; relief of cell borders flat or concave; exterior periclinal walls not flat or concave; exterior periclinal walls dome-shaped, relief of cell borders concave (columnar sculpture).
SDTYPE14	Exotesta cells isodiametric, usually hexagonal; primary sculpture presents; relief of cell borders flat or concave; exterior periclinal walls flat or concave; anticlinal walls thin (less than 1/5 of the cell diameter, about 1 x 10^4 nm).
SDTYPE15	Exotesta cells isodiametric, usually hexagonal; primary sculpture presents; relief of cell borders flat or concave; exterior periclinal walls flat or concave; anticlinal wall thick (more than 1/5 of the cell diameter, about 2-3 x 10^4 nm).
SDTYPEI	Thin relief of cell walls wanting.
SDTYPEII	Thin relief ridge-like; ridges large (width more 4 x 10^3 nm) but weak.
SDTYPEIII	Thin relief ridge-like; ridges medium (width 2-4 x 10^3 nm).
SDTYPEIV	Thin relief ridge-like; ridges small (width 1-1,5 x 10^3 nm); well developed; more or less straight.
SDTYPEVI	Thin relief ridge-like; ridges small (width 1-1,5 x 10^3 nm); well developed; flexuose, thin relief undulated.
SDTYPEV	Thin relief ridge-like; ridges small (width 1-1,5 x 10^3 nm); weak.
SDTYPEVII	Thin relief ridge-like; ridges very small (width 3-7 x 10^2 nm).
SDTYPEVIII	Thin relief papillose or bumpy; papillae large (more than 4 x 10^3 nm).
SDTYPEIX	Thin relief papillose or bumpy; papillae medium or small (1-4 x 10^3 nm), frequently flattened.
